# RecurSieve: A Python Package to Detect Subtle Gene Expression Differences Across Single-Cell RNA-seq Comparisons Using Iterative Machine Learning

**DOI:** 10.64898/2026.11.24.768193

**Authors:** Anushi Mittal, Gregory Chin, Connor Frankston, Lamya Ben Ameur, Arpiar Saunders, Kenny Pavan

## Abstract

Most existing methods for performing differential expression testing using single-cell RNA-seq data evaluate genes independently and primarily detect shifts in mean RNA levels. These methods may thus miss RNAs that distinguish experimental groups jointly or through changes in the shape of genes’ expression distributions. To address this limitation, we developed RecurSieve, an iterative ensemble learning method that combines shared expression classification with unsupervised clustering to recursively identify gene sets with group-based expression differences. Because experimental labels apply to heterogeneous populations of single cells within each comparative group, RecurSieve allows dynamic label reassignment during iterative training to detect subtle, non-linear expression patterns. In benchmarking experiments using simulated data with staged distributional expression differences, RecurSieve recovered more genes (2.3-3.9 of 10 staged genes) across groups as compared to standard methods (Wilcoxon, t-test, and logistic regression; 0.0-0.7 staged genes). When applied to a single nuclei RNA-seq analysis containing low and high-pathology stages of Alzheimer’s disease (46 human donor brains), RecurSieve extended results from standard approaches by identifying genes including *WWOX*, *DPP10*, *KCNIP4*, *HS6ST3*, and *CNTN5* which tend to exhibit stage-specific distributional expression differences accompanied by only minor changes in average expression. A subset of the genes exclusively detected in RecurSieve analysis had been previously associated with Alzheimer’s disease, underscoring the potential importance resulting from the unique sensitivity of our method. These simulated and empirical single-cell RNA-seq results demonstrate how the RecurSieve framework complements standard methods for identifying genes with unique group-specific expression differences independent of changes in average expression.

**Availability and Implementation:** RecurSieve is an open-source and pip-installable package that can be found at the repository https://github.com/ArpiarSaundersLab/RecurSieve along with documentation and usage tutorials.
