## Supplemental Table 1 for "RecurSieve: A Python Package to Detect Subtle Gene Expression Differences Across Single-Cell RNA-seq Comparisons Using Iterative Machine Learning"

### Sheet: All Cell Types
#	Gene	Bin	logFC	p-value (DE)	recurSieve_Unique	Seed stability	recurSieve p-value	recurSieve adjusted p-value (BH)	Found in baseline RF	References	Description
9	WWOX	High	0.0872904	7.70175e-07	TRUE	1	0.019802	0.0434936	FALSE	Kunkle 2019; Sze 2004	WW domain-containing oxidoreductase. AD risk locus (Kunkle 2019); reduced WWOX expression increases tau phosphorylation in vitro (Sze 2004).
10	NCAM2	Medium	0.226569	3.36372e-71	FALSE	1	0.019802	0.0434936	TRUE	Leshchyns'ka 2015; Sytnyk 2017	Neural cell adhesion molecule 2. Amyloid-beta binds NCAM2 and depletes it from synapses, contributing to synapse loss; NCAM2 is reduced in AD hippocampus (Leshchyns'ka 2015; Sytnyk 2017).
1	HSP90AA1	Medium	0.67295	1.61163e-230	FALSE	1	0.019802	0.0434936	TRUE	Dickey 2007; Luo 2007	Molecular chaperone. Stabilizes phosphorylated tau; HSP90 inhibition promotes tau degradation through CHIP and reduces tau pathology in models (Dickey 2007; Luo 2007).
5	ERBB4	Medium	-0.0595208	0.00379385	TRUE	0.4	0.019802	0.0434936	FALSE	Chaudhury 2003; Woo 2011	Neuregulin receptor tyrosine kinase. Increased in AD neurons and APP/PS1 mice (Woo 2011); neuregulin-1 and ERBB4 immunoreactivity associated with neuritic plaques (Chaudhury 2003).
11	CNTN5	Medium	0.0983552	7.04726e-12	TRUE	1	0.029703	0.0434936	FALSE	Dauar 2023; Whitehouse 2013	Neuronal adhesion molecule of the contactin family. A risk variant is associated with AD pathology and progression measures (Dauar 2023); CNTN5 protein was unchanged in a separate AD brain series (Whitehouse 2013).
15	DPP10	Medium	-0.0469152	0.393389	TRUE	1	0.029703	0.0434936	FALSE	Chen 2014	Dipeptidyl peptidase-like subunit of Kv4 potassium channels. Abnormally expressed and present in neurofibrillary tangles in AD and other neurodegenerative diseases (Chen 2014).
18	HS6ST3	Medium	-0.0344914	0.996552	TRUE	1	0.049505	0.0534132	FALSE	Rauch 2018; Stopschinski 2018	Heparan sulfate 6-O-sulfotransferase. Heparan sulfate 6-O-sulfation controls neuronal uptake of tau (Rauch 2018; Stopschinski 2018); those studies examined other family members.
39	PDE4B	Medium	-0.0292628	0.000130492	TRUE	0.1	0.0594059	0.0608911	FALSE	Armstrong 2024	cAMP phosphodiesterase 4B. A hypomorphic Pde4b allele prevents memory and brain metabolism deficits in an App knock-in AD mouse (Armstrong 2024); genetic association with AD cited in that study.
2	KCNIP4	Medium	0.0156083	3.83034e-11	TRUE	1	0.019802	0.0434936	FALSE	Morohashi 2002; Bellenguez 2022; Dharshini 2026	Calsenilin-like EF-hand protein (CALP/KChIP4). Binds presenilin 2 and Kv4 channels without altering amyloid processing (Morohashi 2002); not a risk locus in Bellenguez 2022. Key resilience factor in early AD (Dharshini et al 2026)
3	SNHG14	Emerging	0.0362853	2.16956e-38	TRUE	1	0.049505	0.0534132	TRUE	Cai 2021; Xie 2024; Runte 2001	Imprinted lncRNA host of snoRNAs and the UBE3A antisense transcript (Runte 2001). Increased in AD serum in one study (Cai 2021) and marks an AD brain cell subcluster in a reanalysis (Xie 2024); no genetic or functional AD data.
14	DOCK4	Emerging	0.0741337	4.55392e-05	TRUE	1	0.00990099	0.0434936	FALSE	Bone 2021; Bellenguez 2022	Rac guanine nucleotide exchange factor. Low-frequency coding variant found only in a joint AD and cardiometabolic trait analysis (Bone 2021); not a locus in Bellenguez 2022; no functional AD data.
17	SPOCK1	Emerging	0.0908562	1.0055e-07	TRUE	1	0.0693069	0.0693069	FALSE	Ekenel 2025; Bellenguez 2022	Proteoglycan testican-1. GWAS signal reported by one group and not a locus in Bellenguez 2022; follow-up limited to a conference abstract in cell lines (Ekenel 2025).
4	RALYL	Emerging	0.111115	3.43705e-50	FALSE	1	0.039604	0.0463932	TRUE	Zhang 2020	Neuronal RNA-binding protein. Expression falls with AD severity and is higher in individuals with cognitive reserve (Zhang 2020); expression data only.
6	LUC7L3	Emerging	0.19691	6.92226e-44	FALSE	1	0.039604	0.0463932	FALSE	Bishof 2018	Splicing factor with a basic-acidic dipeptide domain. Interacts with U1-70K and shows increased insolubility in AD brain (Bishof 2018); single study without genetic or in vivo data.
12	RBM25	Emerging	0.167794	1.96904e-09	FALSE	1	0.049505	0.0534132	FALSE	Bishof 2018	Splicing factor with a basic-acidic dipeptide domain. Interacts with U1-70K and shows increased insolubility in AD brain (Bishof 2018); single study without genetic or in vivo data.
30	QKI	Emerging	0.191703	0.000134122	FALSE	0.7	0.029703	0.0434936	FALSE	Farnsworth 2016	Glial RNA-binding protein. Increased in AD brain, with expression tracking APP, PSEN1, PSEN2 and MAPT (Farnsworth 2016); expression data only.
32	ZEB2	Emerging	-0.126106	1.40329e-13	FALSE	0.5	0.029703	0.0434936	FALSE	Yanaizu 2025	Zinc finger E-box-binding transcription factor. Promotes TREM2 expression in a human microglial cell line (Yanaizu 2025); no AD tissue or in vivo data.
36	PLXDC2	Emerging	0.290346	2.92445e-26	FALSE	0.5	0.029703	0.0434936	FALSE	Oh 2025	Plexin domain-containing transmembrane receptor enriched in microglia. Increased in AD brain and cerebrospinal fluid; overexpression impairs amyloid-beta uptake in a microglial cell line (Oh 2025); no in vivo data.
7	COPG2	Low	-0.0513006	0.0523978	TRUE	1	0.029703	0.0434936	FALSE	Kunkle 2019; Jansen 2019; Bellenguez 2022; Wightman 2021	COPI coat subunit for Golgi vesicle transport. No AD-specific studies; not a risk locus in large AD GWAS.
8	SLC24A2	Low	0.0326575	2.38232e-07	TRUE	1	0.019802	0.0434936	FALSE	Kunkle 2019; Jansen 2019; Bellenguez 2022; Wightman 2021	Potassium-dependent sodium/calcium exchanger (NCKX2). No AD-specific studies; the AD risk locus is the related gene SLC24A4.
13	ANKRD12	Low	0.457593	2.21641e-74	FALSE	1	0.039604	0.0463932	TRUE	Kunkle 2019; Jansen 2019; Bellenguez 2022; Wightman 2021	Ankyrin repeat transcriptional corepressor. No AD-specific studies; not a risk locus in large AD GWAS.
16	FRMD5	Low	0.0728845	2.57102e-10	TRUE	1	0.039604	0.0463932	FALSE	Kunkle 2019; Jansen 2019; Bellenguez 2022; Wightman 2021	FERM domain protein. No AD-specific studies; the AD-associated family members are FRMD4A and FRMD6.
19	FHIT	Low	0.122195	4.95855e-12	FALSE	1	0.00990099	0.0434936	FALSE	Kunkle 2019; Jansen 2019; Bellenguez 2022; Wightman 2021	Fragile histidine triad tumor suppressor. No AD-specific studies; not a risk locus in large AD GWAS.
20	ROBO2	Low	-0.142537	1.17474e-07	FALSE	1	0.029703	0.0434936	FALSE	Kunkle 2019; Jansen 2019; Bellenguez 2022; Wightman 2021	SLIT receptor for axon guidance. No AD-specific studies; not a risk locus in large AD GWAS.
21	PLCL1	Low	0.133103	0.00503098	FALSE	1	0.00990099	0.0434936	FALSE	Kunkle 2019; Jansen 2019; Bellenguez 2022; Wightman 2021	Catalytically inactive phospholipase C-like protein that regulates GABA-A receptor trafficking. No AD-specific studies; not a risk locus in large AD GWAS.
22	ELMO1	Low	0.0200896	0.000431971	TRUE	1	0.029703	0.0434936	FALSE	Kunkle 2019; Jansen 2019; Bellenguez 2022; Wightman 2021	Rac activator in cell engulfment and phagocytosis. No AD-specific studies; not a risk locus in large AD GWAS.
23	NPAS3	Low	0.207113	1.59799e-24	FALSE	1	0.039604	0.0463932	FALSE	Kunkle 2019; Jansen 2019; Bellenguez 2022; Wightman 2021	Neuronal PAS domain transcription factor linked to psychiatric disorders. No AD-specific studies; not a risk locus in large AD GWAS.
24	SLC44A1	Low	0.156706	0.0154748	FALSE	1	0.029703	0.0434936	FALSE	Fagerberg 2020; Kunkle 2019; Jansen 2019; Bellenguez 2022; Wightman 2021	Choline transporter-like protein 1. Loss-of-function variants cause a childhood-onset neurodegenerative disease (Fagerberg 2020); not associated with AD.
25	ARAP2	Low	0.279382	1.00748e-24	FALSE	1	0.029703	0.0434936	FALSE	Kunkle 2019; Jansen 2019; Bellenguez 2022; Wightman 2021	Arf and Rho GTPase-activating protein. Suggestive signal in a GWAS of AD endophenotypes only; not a risk locus in large AD GWAS.
26	MAN2A1	Low	-0.208856	3.20187e-33	FALSE	1	0.029703	0.0434936	TRUE	Dube 2019; Kunkle 2019; Jansen 2019; Bellenguez 2022; Wightman 2021	Golgi alpha-mannosidase II. A circular RNA from this locus (circMAN2A1) is altered in AD brain (Dube 2019); no AD studies of the MAN2A1 protein.
27	DPYD	Low	0.242868	7.08335e-18	FALSE	0.9	0.019802	0.0434936	FALSE	Kunkle 2019; Jansen 2019; Bellenguez 2022; Wightman 2021	Dihydropyrimidine dehydrogenase in pyrimidine catabolism. No AD-specific studies; not a risk locus in large AD GWAS.
28	GRID2	Low	0.0539686	0.00330808	TRUE	0.8	0.019802	0.0434936	FALSE	Kunkle 2019; Jansen 2019; Bellenguez 2022; Wightman 2021	Delta-2 glutamate receptor that organizes cerebellar synapses. No AD-specific studies; not a risk locus in large AD GWAS.
29	DIP2B	Low	0.000211043	0.000268016	TRUE	1	0.0594059	0.0608911	FALSE	Kunkle 2019; Jansen 2019; Bellenguez 2022; Wightman 2021	Regulates axon outgrowth through tubulin acetylation. No AD-specific studies; not a risk locus in large AD GWAS.
31	FRYL	Low	0.0609357	0.439806	TRUE	1	0.019802	0.0434936	FALSE	Kunkle 2019; Jansen 2019; Bellenguez 2022; Wightman 2021	Furry-like protein involved in cell morphology. No AD-specific studies; not a risk locus in large AD GWAS.
33	TCF12	Low	0.0406939	0.547884	TRUE	0.5	0.029703	0.0434936	FALSE	Kunkle 2019; Jansen 2019; Bellenguez 2022; Wightman 2021	E-protein basic helix-loop-helix transcription factor. No AD-specific studies; not a risk locus in large AD GWAS.
34	ZC3H13	Low	0.124226	0.030644	FALSE	0.8	0.039604	0.0463932	FALSE	Knuckles 2018; Huang 2020	Component of the m6A (N6-methyladenosine) writer complex (Knuckles 2018). AD studies report altered METTL3 in the same complex (Huang 2020), not ZC3H13.
35	EDIL3	Low	0.310715	1.08598e-32	FALSE	0.9	0.019802	0.0434936	TRUE	Kunkle 2019; Jansen 2019; Bellenguez 2022; Wightman 2021	Secreted integrin ligand of the extracellular matrix. No AD-specific studies; not a risk locus in large AD GWAS.
37	ZNF91	Low	-0.108737	1.56841e-12	FALSE	0.7	0.019802	0.0434936	FALSE	Kunkle 2019; Jansen 2019; Bellenguez 2022; Wightman 2021	KRAB zinc finger protein that represses SVA retrotransposons. No AD-specific studies; not a risk locus in large AD GWAS.
38	ENSG00000230021	Low	0.663487	5.45469e-113	FALSE	0.4	0.029703	0.0434936	TRUE	Kunkle 2019; Jansen 2019; Bellenguez 2022; Wightman 2021	Unannotated transcript without an assigned gene symbol; no AD literature linked to this identifier.
40	PIP4K2A	Low	0.272714	7.34739e-07	FALSE	0.1	0.039604	0.0463932	FALSE	Nguyen 2024; Kunkle 2019; Jansen 2019; Bellenguez 2022; Wightman 2021	Phosphatidylinositol-5-phosphate 4-kinase. Identified only in a bioinformatic blood transcriptome analysis of AD with type 2 diabetes (Nguyen 2024); no tissue or functional AD data.
41	SLAIN1	Low	0.131326	0.364308	TRUE	0.1	0.029703	0.0434936	FALSE	Kunkle 2019; Jansen 2019; Bellenguez 2022; Wightman 2021	Microtubule plus-end tracking protein. No AD-specific studies; not a risk locus in large AD GWAS.

### Sheet: Excitatory
#	Gene	Bin	logFC	p-value (DE)	recurSieve_Unique	Seed stability	recurSieve p-value	recurSieve adjusted p-value (BH)	Found in baseline RF	References	Description
1	HSP90AA1	Medium	0.734338	1.76235e-209	FALSE	0.6	0.00990099	0.0227723	TRUE	Dickey 2007; Luo 2007	Molecular chaperone. Stabilizes phosphorylated tau; HSP90 inhibition promotes tau degradation through CHIP and reduces tau pathology in models (Dickey 2007; Luo 2007).
4	MAP1B	Medium	0.224278	4.32959e-104	FALSE	0.9	0.00990099	0.0227723	TRUE	Hasegawa 1990	Microtubule-associated protein 1B. Phosphorylated MAP1B fragments are bound to neurofibrillary tangles (Hasegawa 1990).
12	AKAP9	Medium	0.129683	1.54304e-07	FALSE	0.5	0.029703	0.0325318	FALSE	Logue 2014; Ikezu 2018	A-kinase anchoring protein. Two rare missense variants associated with AD in African Americans (Logue 2014); patient cell lines carrying these variants show increased tau phosphorylation (Ikezu 2018).
13	LRP1B	Medium	-0.00772646	2.29252e-05	TRUE	0.8	0.039604	0.0414041	FALSE	Cam 2004	LDL receptor-related protein 1B. Binds APP, retains it at the cell surface, and lowers amyloid-beta production in cell models (Cam 2004).
14	DPP10	Medium	-0.0230143	0.000630872	TRUE	0.9	0.019802	0.0267909	FALSE	Chen 2014	Dipeptidyl peptidase-like subunit of Kv4 potassium channels. Abnormally expressed and present in neurofibrillary tangles in AD and other neurodegenerative diseases (Chen 2014).
2	CNTNAP2	Medium	0.0508437	1.27614e-24	TRUE	0.9	0.00990099	0.0227723	FALSE	van Abel 2012; Jansen 2019	Contactin-associated neurexin-family protein. Rare-variant AD locus in one cohort of Jansen 2019; reduced in late-onset AD hippocampus through STOX1A repression (van Abel 2012).
3	SNHG14	Emerging	0.151861	4.09643e-107	FALSE	1	0.029703	0.0325318	FALSE	Cai 2021; Xie 2024; Runte 2001	Imprinted lncRNA host of snoRNAs and the UBE3A antisense transcript (Runte 2001). Increased in AD serum in one study (Cai 2021) and marks an AD brain cell subcluster in a reanalysis (Xie 2024); no genetic or functional AD data.
5	LUC7L3	Emerging	0.128979	4.24058e-19	FALSE	0.9	0.019802	0.0267909	FALSE	Bishof 2018	Splicing factor with a basic-acidic dipeptide domain. Interacts with U1-70K and shows increased insolubility in AD brain (Bishof 2018); single study without genetic or in vivo data.
9	RBM25	Emerging	0.167805	6.66474e-11	FALSE	0.9	0.00990099	0.0227723	FALSE	Bishof 2018	Splicing factor with a basic-acidic dipeptide domain. Interacts with U1-70K and shows increased insolubility in AD brain (Bishof 2018); single study without genetic or in vivo data.
10	SRSF11	Emerging	0.0533607	0.000118674	TRUE	0.9	0.049505	0.049505	FALSE	Wu 2006	Serine/arginine-rich splicing factor (SRp54). Represses tau exon 10 inclusion and so shifts the 3R/4R tau balance in cell assays (Wu 2006); no AD-specific data.
6	LRFN5	Low	0.194882	5.04456e-110	FALSE	0.9	0.029703	0.0325318	TRUE	Kunkle 2019; Jansen 2019; Bellenguez 2022; Wightman 2021	Synaptic adhesion-like molecule (SALM5). No AD-specific studies; not a risk locus in large AD GWAS.
7	COPG2	Low	0.0199458	0.00915871	TRUE	0.9	0.00990099	0.0227723	FALSE	Kunkle 2019; Jansen 2019; Bellenguez 2022; Wightman 2021	COPI coat subunit for Golgi vesicle transport. No AD-specific studies; not a risk locus in large AD GWAS.
8	TENM2	Low	0.103909	2.40039e-42	FALSE	0.9	0.019802	0.0267909	FALSE	Med Hypotheses 2015; Kunkle 2019; Jansen 2019; Bellenguez 2022; Wightman 2021	Teneurin-2 synaptic adhesion protein. Discussed only in a hypothesis paper on the teneurin family (Med Hypotheses 2015); no AD data for TENM2.
11	PNISR	Low	0.112207	2.72221e-12	FALSE	0.9	0.00990099	0.0227723	FALSE	Kunkle 2019; Jansen 2019; Bellenguez 2022; Wightman 2021	Nuclear serine/arginine-rich splicing-associated protein. No AD-specific studies; not a risk locus in large AD GWAS.
15	CDH12	Low	0.189208	3.16271e-78	FALSE	0.8	0.00990099	0.0227723	FALSE	Kunkle 2019; Jansen 2019; Bellenguez 2022; Wightman 2021	Brain-expressed type II classical cadherin. No AD-specific studies; not a risk locus in large AD GWAS.
16	ANKRD26	Low	0.182179	1.61623e-17	FALSE	0.8	0.019802	0.0267909	FALSE	Kunkle 2019; Jansen 2019; Bellenguez 2022; Wightman 2021	Ankyrin repeat protein; germline variants cause inherited thrombocytopenia. No AD-specific studies; not a risk locus in large AD GWAS.
17	ANKRD12	Low	0.464907	1.4551e-64	FALSE	0.4	0.00990099	0.0227723	TRUE	Kunkle 2019; Jansen 2019; Bellenguez 2022; Wightman 2021	Ankyrin repeat transcriptional corepressor. No AD-specific studies; not a risk locus in large AD GWAS.
18	PRRC2C	Low	0.134266	1.65901e-07	FALSE	0.7	0.019802	0.0267909	FALSE	Kunkle 2019; Jansen 2019; Bellenguez 2022; Wightman 2021	Proline-rich coiled-coil protein and stress granule component. No AD-specific studies; not a risk locus in large AD GWAS.
19	ENSG00000274422	Low	0.324782	4.11795e-10	FALSE	0.2	0.019802	0.0267909	FALSE	Kunkle 2019; Jansen 2019; Bellenguez 2022; Wightman 2021	Unannotated transcript without an assigned gene symbol; no AD literature linked to this identifier.
20	BDP1	Low	-0.260057	7.27526e-33	FALSE	0.4	0.029703	0.0325318	FALSE	Kunkle 2019; Jansen 2019; Bellenguez 2022; Wightman 2021	Subunit of the RNA polymerase III initiation factor TFIIIB. No AD-specific studies; not a risk locus in large AD GWAS.
21	TAFA2	Low	0.172565	1.91128e-43	FALSE	0.4	0.00990099	0.0227723	FALSE	Kunkle 2019; Jansen 2019; Bellenguez 2022; Wightman 2021	Brain-expressed secreted chemokine-like protein. No AD-specific studies; not a risk locus in large AD GWAS.
22	EPIC1	Low	-0.0360656	0.578938	TRUE	0.6	0.019802	0.0267909	FALSE	Sun 2019	MYC-interacting lncRNA. Protects cultured neurons from oxidative injury (Sun 2019); not studied in AD.
23	ZC3H13	Low	0.102745	0.0465322	FALSE	0.2	0.00990099	0.0227723	FALSE	Knuckles 2018; Huang 2020	Component of the m6A (N6-methyladenosine) writer complex (Knuckles 2018). AD studies report altered METTL3 in the same complex (Huang 2020), not ZC3H13.

### Sheet: Inhibitory
#	Gene	Bin	logFC	p-value (DE)	recurSieve_Unique	Seed stability	recurSieve p-value	recurSieve adjusted p-value (BH)	Found in baseline RF	References	Description
1	TMSB4X	Medium	-1.06771	8.46055e-81	FALSE	0.8	0.039604	0.039604	TRUE	Zeng 2025	Thymosin beta 4. Reduced in neurons of familial AD organoids and in excitatory neurons of AD brain; thymosin beta 4 treatment reduces amyloid and neuronal deficits in organoids and AD model mice (Zeng 2025).
3	HSP90AA1	Medium	0.572198	2.80192e-103	FALSE	1	0.00990099	0.0325318	TRUE	Dickey 2007; Luo 2007	Molecular chaperone. Stabilizes phosphorylated tau; HSP90 inhibition promotes tau degradation through CHIP and reduces tau pathology in models (Dickey 2007; Luo 2007).
5	ERBB4	Medium	0.17014	7.48764e-92	FALSE	1	0.019802	0.0325318	TRUE	Chaudhury 2003; Woo 2011	Neuregulin receptor tyrosine kinase. Increased in AD neurons and APP/PS1 mice (Woo 2011); neuregulin-1 and ERBB4 immunoreactivity associated with neuritic plaques (Chaudhury 2003).
11	SPARCL1	Medium	0.258115	1.86336e-30	FALSE	1	0.029703	0.0325318	FALSE	Seddighi 2018; Cabral-Miranda 2025	Astrocyte-secreted synaptogenic protein (hevin). Variants lowering expression are linked to earlier symptom onset (Seddighi 2018), whereas astrocytic overexpression is protective in AD mice (Cabral-Miranda 2025); direction of effect unresolved.
12	DPP10	Medium	0.270497	4.74713e-43	FALSE	1	0.029703	0.0325318	FALSE	Chen 2014	Dipeptidyl peptidase-like subunit of Kv4 potassium channels. Abnormally expressed and present in neurofibrillary tangles in AD and other neurodegenerative diseases (Chen 2014).
2	ENO2	Emerging	0.302136	3.03822e-09	FALSE	0.3	0.019802	0.0325318	FALSE	Schmidt 2014; Katayama 2021	Neuron-specific enolase. Elevated in AD cerebrospinal fluid (Schmidt 2014; meta-analysis in Katayama 2021); reflects neuronal injury with no evidence of a causal role.
4	SNTG1	Emerging	0.284164	3.84675e-157	FALSE	1	0.029703	0.0325318	TRUE	Velez 2019	Gamma-1-syntrophin. A variant interacts with APOE e2 to delay onset in PSEN1 E280A carriers in one small cohort (Velez 2019).
7	LUC7L3	Emerging	0.352837	1.70747e-88	FALSE	1	0.00990099	0.0325318	FALSE	Bishof 2018	Splicing factor with a basic-acidic dipeptide domain. Interacts with U1-70K and shows increased insolubility in AD brain (Bishof 2018); single study without genetic or in vivo data.
9	RBM25	Emerging	0.502099	4.51375e-68	FALSE	1	0.00990099	0.0325318	TRUE	Bishof 2018	Splicing factor with a basic-acidic dipeptide domain. Interacts with U1-70K and shows increased insolubility in AD brain (Bishof 2018); single study without genetic or in vivo data.
6	ROBO2	Low	0.061422	6.12202e-17	TRUE	1	0.00990099	0.0325318	FALSE	Kunkle 2019; Jansen 2019; Bellenguez 2022; Wightman 2021	SLIT receptor for axon guidance. No AD-specific studies; not a risk locus in large AD GWAS.
8	KIAA1217	Low	0.0652297	1.32809e-08	TRUE	1	0.029703	0.0325318	FALSE	Zhang 2016; Kunkle 2019; Jansen 2019; Bellenguez 2022; Wightman 2021	Host gene of the primate-specific miR-603. An AD-associated variant lies in the miR-603 precursor (Zhang 2016); no AD studies of KIAA1217 itself.
10	ANKRD12	Low	0.447553	1.89792e-57	FALSE	1	0.00990099	0.0325318	FALSE	Kunkle 2019; Jansen 2019; Bellenguez 2022; Wightman 2021	Ankyrin repeat transcriptional corepressor. No AD-specific studies; not a risk locus in large AD GWAS.
13	PRRC2C	Low	0.329176	9.7855e-31	FALSE	1	0.029703	0.0325318	FALSE	Kunkle 2019; Jansen 2019; Bellenguez 2022; Wightman 2021	Proline-rich coiled-coil protein and stress granule component. No AD-specific studies; not a risk locus in large AD GWAS.
14	SGCZ	Low	0.119288	1.81191e-15	FALSE	0.9	0.019802	0.0325318	FALSE	Kunkle 2019; Jansen 2019; Bellenguez 2022; Wightman 2021	Zeta-sarcoglycan of the dystrophin-associated complex. No AD-specific studies; not a risk locus in large AD GWAS.
15	LINC00342	Low	-0.118787	1.75762e-09	FALSE	0.9	0.019802	0.0325318	FALSE	Kunkle 2019; Jansen 2019; Bellenguez 2022; Wightman 2021	Long intergenic noncoding RNA. No AD-specific studies; not a risk locus in large AD GWAS.
16	ENSG00000274422	Low	0.988833	9.32674e-77	FALSE	0.8	0.019802	0.0325318	TRUE	Kunkle 2019; Jansen 2019; Bellenguez 2022; Wightman 2021	Unannotated transcript without an assigned gene symbol; no AD literature linked to this identifier.
17	DYNC2I1	Low	-0.107588	1.93919e-07	FALSE	0.8	0.00990099	0.0325318	FALSE	Kunkle 2019; Jansen 2019; Bellenguez 2022; Wightman 2021	Intermediate chain of the dynein-2 ciliary transport motor. No AD-specific studies; not a risk locus in large AD GWAS.
18	MGAT4C	Low	0.0975737	1.47084e-08	TRUE	1	0.00990099	0.0325318	FALSE	Gene 2021; Kunkle 2019; Jansen 2019; Bellenguez 2022; Wightman 2021	N-acetylglucosaminyltransferase for N-glycan branching. One rare deletion in 35 patients with major neurocognitive disorder (Gene 2021); not specific to AD.
19	PPIG	Low	0.241915	9.14304e-06	FALSE	0.7	0.019802	0.0325318	FALSE	Kunkle 2019; Jansen 2019; Bellenguez 2022; Wightman 2021	Nuclear cyclophilin G associated with splicing factors. No AD-specific studies; not a risk locus in large AD GWAS.
20	ENSG00000230021	Low	0.541631	3.71799e-47	FALSE	0.3	0.029703	0.0325318	TRUE	Kunkle 2019; Jansen 2019; Bellenguez 2022; Wightman 2021	Unannotated transcript without an assigned gene symbol; no AD literature linked to this identifier.
21	ZC3H13	Low	0.194164	0.000518646	FALSE	0.6	0.029703	0.0325318	FALSE	Knuckles 2018; Huang 2020	Component of the m6A (N6-methyladenosine) writer complex (Knuckles 2018). AD studies report altered METTL3 in the same complex (Huang 2020), not ZC3H13.
22	GALNTL6	Low	-0.0923526	0.0389758	TRUE	0.8	0.039604	0.039604	FALSE	Kunkle 2019; Jansen 2019; Bellenguez 2022; Wightman 2021	Polypeptide N-acetylgalactosaminyltransferase for O-linked glycosylation. No AD-specific studies; not a risk locus in large AD GWAS.
23	SREK1	Low	0.613105	1.47391e-32	FALSE	0.4	0.019802	0.0325318	FALSE	Kunkle 2019; Jansen 2019; Bellenguez 2022; Wightman 2021	Splicing regulatory protein. Its binding partner p18SRP (SREK1IP1), not SREK1, is reduced in AD brain; No AD-specific studies; not a risk locus in large AD GWAS.

### Sheet: Astrocytes
#	Gene	Bin	logFC	p-value (DE)	recurSieve_Unique	Seed stability	recurSieve p-value	recurSieve adjusted p-value (BH)	Found in baseline RF	References	Description
3	SLC1A2	High	-0.112958	0.00423521	FALSE	1	0.019802	0.0254597	FALSE	Masliah 1996	Principal astrocytic glutamate transporter (EAAT2/GLT-1). Glutamate transport is reduced in AD cortex in proportion to neurodegeneration (Masliah 1996).
1	NEAT1	Medium	0.612063	0	FALSE	1	0.039604	0.039604	TRUE	Wang 2019	Nuclear lncRNA. Regulates glial clearance of amyloid-beta through epigenetic control of endocytosis genes (Wang 2019).
4	DPP10	Medium	-0.335962	8.14539e-16	FALSE	1	0.019802	0.0254597	FALSE	Chen 2014	Dipeptidyl peptidase-like subunit of Kv4 potassium channels. Abnormally expressed and present in neurofibrillary tangles in AD and other neurodegenerative diseases (Chen 2014).
5	ATP1A2	Medium	0.150188	1.35971e-10	FALSE	1	0.019802	0.0254597	FALSE	Mann 2022	Astrocytic alpha-2 Na+/K+ ATPase that supports glutamate clearance. Increased in AD and tauopathy brain; astrocytic inhibition reduces reactivity and neurodegeneration in a tauopathy mouse model (Mann 2022).
10	GLUL	Medium	-0.0500703	0.398427	TRUE	1	0.019802	0.0254597	FALSE	Robinson 2000; Olabarria 2011; Kulijewicz-Nawrot 2013	Glutamine synthetase of the astrocytic glutamate-glutamine cycle. Reduced in hippocampal astrocytes of AD mouse models (Olabarria 2011; Kulijewicz-Nawrot 2013); aberrant neuronal expression in AD brain (Robinson 2000).
16	NDRG2	Medium	-0.325703	1.21264e-10	FALSE	0.9	0.00990099	0.0254597	FALSE	Mitchelmore 2004	Astrocyte-enriched protein. Increased in AD brain at the RNA and protein level and present in senile plaques and dystrophic neurites (Mitchelmore 2004).
14	FGFR3	Medium	-0.638039	2.22593e-37	FALSE	1	0.00990099	0.0254597	FALSE	Kim 2024	Fibroblast growth factor receptor 3. Acts as a neuronal receptor for extracellular tau; amyloid-beta promotes FGFR3-mediated tau uptake, and hippocampal knockdown reduces tau aggregation and improves memory in AD model mice (Kim 2024).
6	LUC7L3	Emerging	0.215243	7.99494e-10	FALSE	1	0.019802	0.0254597	FALSE	Bishof 2018	Splicing factor with a basic-acidic dipeptide domain. Interacts with U1-70K and shows increased insolubility in AD brain (Bishof 2018); single study without genetic or in vivo data.
15	HPSE2	Emerging	0.214125	7.66187e-11	FALSE	1	0.00990099	0.0254597	FALSE	Garcia 2017	Heparan sulfate-binding heparanase homolog without enzymatic activity. Increased in AD brain in a stage-dependent manner and present in neuritic plaques (Garcia 2017); expression data only.
18	RBM25	Emerging	0.153275	0.400631	TRUE	0.6	0.029703	0.0334158	FALSE	Bishof 2018	Splicing factor with a basic-acidic dipeptide domain. Interacts with U1-70K and shows increased insolubility in AD brain (Bishof 2018); single study without genetic or in vivo data.
2	LINC00486	Low	-0.523321	4.62489e-85	FALSE	1	0.019802	0.0254597	TRUE	Kunkle 2019; Jansen 2019; Bellenguez 2022; Wightman 2021	Long intergenic noncoding RNA. No AD-specific studies; not a risk locus in large AD GWAS.
7	PNISR	Low	0.424813	3.60961e-31	FALSE	1	0.019802	0.0254597	TRUE	Kunkle 2019; Jansen 2019; Bellenguez 2022; Wightman 2021	Nuclear serine/arginine-rich splicing-associated protein. No AD-specific studies; not a risk locus in large AD GWAS.
8	DLC1	Low	-0.0254348	0.1169	TRUE	1	0.00990099	0.0254597	FALSE	Kunkle 2019; Jansen 2019; Bellenguez 2022; Wightman 2021	Rho GTPase-activating protein and tumor suppressor. Sub-threshold entry in the GWAS catalog only; No AD-specific studies; not a risk locus in large AD GWAS.
9	MIR9-1HG	Low	-0.671075	9.9879e-63	FALSE	1	0.019802	0.0254597	TRUE	Kunkle 2019; Jansen 2019; Bellenguez 2022; Wightman 2021	Host gene of miR-9-1. AD studies concern miR-9 itself rather than this transcript; No AD-specific studies; not a risk locus in large AD GWAS.
11	SYNE1	Low	0.30008	3.07257e-17	FALSE	1	0.019802	0.0254597	FALSE	Kunkle 2019; Jansen 2019; Bellenguez 2022; Wightman 2021	Nesprin-1 nuclear envelope protein; recessive variants cause cerebellar ataxia. No AD-specific studies; not a risk locus in large AD GWAS.
12	COL5A3	Low	-0.0513272	0.28422	TRUE	1	0.039604	0.039604	FALSE	Kunkle 2019; Jansen 2019; Bellenguez 2022; Wightman 2021	Alpha-3 chain of type V collagen. No AD-specific studies; not a risk locus in large AD GWAS.
13	MGAT4C	Low	-0.0572445	0.323682	TRUE	1	0.00990099	0.0254597	FALSE	Gene 2021; Kunkle 2019; Jansen 2019; Bellenguez 2022; Wightman 2021	N-acetylglucosaminyltransferase for N-glycan branching. One rare deletion in 35 patients with major neurocognitive disorder (Gene 2021); not specific to AD.
17	TENM2	Low	-0.604633	9.57474e-39	FALSE	0.4	0.029703	0.0334158	TRUE	Med Hypotheses 2015; Kunkle 2019; Jansen 2019; Bellenguez 2022; Wightman 2021	Teneurin-2 synaptic adhesion protein. Discussed only in a hypothesis paper on the teneurin family (Med Hypotheses 2015); no AD data for TENM2.

### Sheet: Microglia
#	Gene	Bin	logFC	p-value (DE)	recurSieve_Unique	Seed stability	recurSieve p-value	recurSieve adjusted p-value (BH)	Found in baseline RF	References	Description
5	MEF2C	High	-0.446257	1.92295e-19	FALSE	1	0.019802	0.0330033	TRUE	Lambert 2013; Deczkowska 2017	Transcription factor. AD risk locus in Lambert 2013, not genome-wide significant in Kunkle 2019; restrains the microglial inflammatory response and is lost with brain ageing (Deczkowska 2017).
9	C3	High	-0.300191	3.69459e-05	FALSE	1	0.00990099	0.0330033	FALSE	Hong 2016; Shi 2017; Wu 2019	Central complement component. Activated in AD brain; mediates microglial synapse elimination, and C3 deficiency protects against synapse loss and neurodegeneration in amyloid and tau mouse models (Hong 2016; Shi 2017; Wu 2019).
1	SAT1	Medium	-0.966784	9.36135e-43	FALSE	1	0.029703	0.0349447	TRUE	Mahajan 2020; Sandusky-Beltran 2019	Spermidine/spermine N1-acetyltransferase in polyamine catabolism. Increased in AD hippocampus and entorhinal cortex (Mahajan 2020); regulates the tau-induced polyamine stress response, and its knockout alters tau pathology in mice (Sandusky-Beltran 2019).
4	NEAT1	Medium	0.421512	4.83724e-15	FALSE	1	0.019802	0.0330033	TRUE	Wang 2019	Nuclear lncRNA. Regulates glial clearance of amyloid-beta through epigenetic control of endocytosis genes (Wang 2019).
16	HSP90AA1	Medium	1.01916	6.49995e-16	FALSE	0.2	0.00990099	0.0330033	TRUE	Dickey 2007; Luo 2007	Molecular chaperone. Stabilizes phosphorylated tau; HSP90 inhibition promotes tau degradation through CHIP and reduces tau pathology in models (Dickey 2007; Luo 2007).
20	CD74	Medium	-0.215482	0.0551805	TRUE	0.2	0.049505	0.049505	FALSE	Matsuda 2009	MHC class II invariant chain. Binds APP and lowers amyloid-beta production in cell models (Matsuda 2009).
6	ST6GAL1	Medium	-0.184277	8.22726e-07	FALSE	1	0.029703	0.0349447	FALSE	Yang 2026	Beta-galactoside alpha-2,6-sialyltransferase. Elevated in AD patient cerebrospinal fluid and serum; knockdown lowers BACE1 and amyloid-beta 42 in neuroblastoma cells, and knockout rats show lower brain BACE1 (Yang 2026).
2	ST6GALNAC3	Emerging	-0.509833	1.07732e-16	FALSE	0.4	0.029703	0.0349447	TRUE	Tang 2023	Alpha-2,6-sialyltransferase. Increased expression in AD brain in a single transcriptomic study (Tang 2023).
10	NAV3	Emerging	-0.571613	9.23013e-17	FALSE	1	0.049505	0.049505	TRUE	Shioya 2010	Neuron navigator 3. Increased in AD brain following loss of its regulator miR-29a (Shioya 2010); single study.
8	LUC7L3	Emerging	0.279397	0.00234352	FALSE	1	0.00990099	0.0330033	FALSE	Bishof 2018	Splicing factor with a basic-acidic dipeptide domain. Interacts with U1-70K and shows increased insolubility in AD brain (Bishof 2018); single study without genetic or in vivo data.
11	RBM25	Emerging	-0.21095	0.0277337	FALSE	0.6	0.00990099	0.0330033	FALSE	Bishof 2018	Splicing factor with a basic-acidic dipeptide domain. Interacts with U1-70K and shows increased insolubility in AD brain (Bishof 2018); single study without genetic or in vivo data.
3	LINC00486	Low	-0.551134	4.02641e-22	FALSE	1	0.019802	0.0330033	TRUE	Kunkle 2019; Jansen 2019; Bellenguez 2022; Wightman 2021	Long intergenic noncoding RNA. No AD-specific studies; not a risk locus in large AD GWAS.
7	LINC02798	Low	0.193153	0.0268136	FALSE	1	0.019802	0.0330033	FALSE	Kunkle 2019; Jansen 2019; Bellenguez 2022; Wightman 2021	Long intergenic noncoding RNA. No AD-specific studies; not a risk locus in large AD GWAS.
12	ATRX	Low	0.108823	0.180243	TRUE	0.5	0.00990099	0.0330033	FALSE	Shafiq 2025; Kunkle 2019; Jansen 2019; Bellenguez 2022; Wightman 2021	Chromatin remodeler. Microglial deletion in otherwise healthy mice triggers an interferon response and memory deficits (Shafiq 2025); not studied in AD.
13	PNISR	Low	0.400699	3.47369e-05	FALSE	0.8	0.00990099	0.0330033	FALSE	Kunkle 2019; Jansen 2019; Bellenguez 2022; Wightman 2021	Nuclear serine/arginine-rich splicing-associated protein. No AD-specific studies; not a risk locus in large AD GWAS.
14	LNCAROD	Low	0.675145	2.6982e-17	FALSE	1	0.019802	0.0330033	TRUE	Kunkle 2019; Jansen 2019; Bellenguez 2022; Wightman 2021	Long noncoding RNA studied in cancer. No AD-specific studies; not a risk locus in large AD GWAS.
15	SDK1	Low	-0.236072	0.000486086	FALSE	0.5	0.019802	0.0330033	FALSE	Kunkle 2019; Jansen 2019; Bellenguez 2022; Wightman 2021	Sidekick immunoglobulin-superfamily adhesion molecule. No AD-specific studies; not a risk locus in large AD GWAS.
17	ENSG00000285534	Low	-0.544704	2.95602e-10	FALSE	0.7	0.049505	0.049505	FALSE	Kunkle 2019; Jansen 2019; Bellenguez 2022; Wightman 2021	Unannotated transcript without an assigned gene symbol; no AD literature linked to this identifier.
18	SYNDIG1	Low	-0.678092	4.53761e-21	FALSE	0.9	0.029703	0.0349447	TRUE	Kunkle 2019; Jansen 2019; Bellenguez 2022; Wightman 2021	Synapse differentiation-inducing protein that regulates AMPA receptor clustering. No AD-specific studies; not a risk locus in large AD GWAS.
19	PRPF38B	Low	0.0233406	0.799578	TRUE	0.4	0.029703	0.0349447	FALSE	Kunkle 2019; Jansen 2019; Bellenguez 2022; Wightman 2021	Pre-mRNA processing factor. No AD-specific studies; not a risk locus in large AD GWAS.

### Sheet: References
Reference	Full citation	Link
Kunkle 2019	Kunkle BW, et al. Genetic meta-analysis of diagnosed Alzheimer's disease identifies new risk loci and implicates Abeta, tau, immunity and lipid processing. Nat Genet. 2019;51:414-430.	https://doi.org/10.1038/s41588-019-0358-2
Jansen 2019	Jansen IE, et al. Genome-wide meta-analysis identifies new loci and functional pathways influencing Alzheimer's disease risk. Nat Genet. 2019;51:404-413.	https://doi.org/10.1038/s41588-018-0311-9
Bellenguez 2022	Bellenguez C, et al. New insights into the genetic etiology of Alzheimer's disease and related dementias. Nat Genet. 2022;54:412-436.	https://doi.org/10.1038/s41588-022-01024-z
Wightman 2021	Wightman DP, et al. A genome-wide association study with 1,126,563 individuals identifies new risk loci for Alzheimer's disease. Nat Genet. 2021;53:1276-1282.	https://doi.org/10.1038/s41588-021-00921-z
Sze 2004	Sze CI, et al. Down-regulation of WW domain-containing oxidoreductase induces Tau phosphorylation in vitro. A potential role in Alzheimer's disease. J Biol Chem. 2004;279:30498-30506.	https://doi.org/10.1074/jbc.M401399200
Leshchyns'ka 2015	Leshchyns'ka I, et al. Abeta-dependent reduction of NCAM2-mediated synaptic adhesion contributes to synapse loss in Alzheimer's disease. Nat Commun. 2015;6:8836.	https://doi.org/10.1038/ncomms9836
Dickey 2007	Dickey CA, et al. The high-affinity HSP90-CHIP complex recognizes and selectively degrades phosphorylated tau client proteins. J Clin Invest. 2007;117:648-658.	https://doi.org/10.1172/JCI29715
Luo 2007	Luo W, et al. Roles of heat-shock protein 90 in maintaining and facilitating the neurodegenerative phenotype in tauopathies. Proc Natl Acad Sci USA. 2007;104:9511-9516.	https://doi.org/10.1073/pnas.0701055104
Chaudhury 2003	Chaudhury AR, et al. Neuregulin-1 and erbB4 immunoreactivity is associated with neuritic plaques in Alzheimer disease brain and in a transgenic model of Alzheimer disease. J Neuropathol Exp Neurol. 2003;62:42-54.	https://doi.org/10.1093/jnen/62.1.42
Sytnyk 2017	Sytnyk V, Leshchyns'ka I, Schachner M. Neural cell adhesion molecules of the immunoglobulin superfamily regulate synapse formation, maintenance, and function. Trends Neurosci. 2017;40:295-308.	https://doi.org/10.1016/j.tins.2017.03.003
Woo 2011	Woo RS, et al. Expression of ErbB4 in the neurons of Alzheimer's disease brain and APP/PS1 mice, a model of Alzheimer's disease. Anat Cell Biol. 2011;44:116-127.	https://doi.org/10.5115/acb.2011.44.2.116
Chen 2014	Chen T, Gai WP, Abbott CA. Dipeptidyl peptidase 10 (DPP10789): a voltage gated potassium channel associated protein is abnormally expressed in Alzheimer's and other neurodegenerative diseases. Biomed Res Int. 2014;2014:209398.	https://doi.org/10.1155/2014/209398
Dauar 2023	Dauar MT, et al. Characterization of the contactin 5 protein and its risk-associated polymorphic variant throughout the Alzheimer's disease spectrum. Alzheimers Dement. 2023;19:2816-2830.	https://doi.org/10.1002/alz.12868
Whitehouse 2013	Whitehouse IJ, et al. Prion protein is decreased in Alzheimer's brain and inversely correlates with BACE1 activity, amyloid-beta levels and Braak stage. PLoS One. 2013;8:e59554.	https://doi.org/10.1371/journal.pone.0059554
Rauch 2018	Rauch JN, et al. Tau internalization is regulated by 6-O sulfation on heparan sulfate proteoglycans (HSPGs). Sci Rep. 2018;8:6382.	https://doi.org/10.1038/s41598-018-24904-z
Stopschinski 2018	Stopschinski BE, et al. Specific glycosaminoglycan chain length and sulfation patterns are required for cell uptake of tau versus alpha-synuclein and beta-amyloid aggregates. J Biol Chem. 2018;293:10826-10840.	https://doi.org/10.1074/jbc.RA117.000378
Cai 2021	Cai H, et al. A signature of five long non-coding RNAs for predicting the prognosis of Alzheimer's disease based on competing endogenous RNA networks. Front Aging Neurosci. 2021;12:598606.	https://doi.org/10.3389/fnagi.2020.598606
Xie 2024	Xie J, et al. Single-nucleus analysis reveals microenvironment-specific neuron and glial cell enrichment in Alzheimer's disease. BMC Genomics. 2024;25:526.	https://doi.org/10.1186/s12864-024-10447-3
Runte 2001	Runte M, et al. The IC-SNURF-SNRPN transcript serves as a host for multiple small nucleolar RNA species and as an antisense RNA for UBE3A. Hum Mol Genet. 2001;10:2687-2700.	https://pubmed.ncbi.nlm.nih.gov/11726556/
Ekenel 2025	Qomi Ekenel E, et al. Investigation of Alzheimer's disease-associated effect of SPOCK1 protein on apoptosis in nerve cells. Alzheimers Dement. 2025;21(Suppl 1):e105818.	https://doi.org/10.1002/alz70855_105818
Bone 2021	Bone WP, et al. Multi-trait association studies discover pleiotropic loci between Alzheimer's disease and cardiometabolic traits. Alzheimers Res Ther. 2021;13:34.	https://doi.org/10.1186/s13195-021-00773-z
Morohashi 2002	Morohashi Y, et al. Molecular cloning and characterization of CALP/KChIP4, a novel EF-hand protein interacting with presenilin 2 and voltage-gated potassium channel subunit Kv4. J Biol Chem. 2002;277:14965-14975.	https://doi.org/10.1074/jbc.M200897200
Knuckles 2018	Knuckles P, et al. Zc3h13/Flacc is required for adenosine methylation by bridging the mRNA-binding factor Rbm15/Spenito to the m6A machinery component Wtap/Fl(2)d. Genes Dev. 2018;32:415-429.	https://doi.org/10.1101/gad.309146.117
Huang 2020	Huang H, et al. Altered expression of the m6A methyltransferase METTL3 in Alzheimer's disease. eNeuro. 2020;7:ENEURO.0125-20.2020.	https://doi.org/10.1523/ENEURO.0125-20.2020
Masliah 1996	Masliah E, et al. Deficient glutamate transport is associated with neurodegeneration in Alzheimer's disease. Ann Neurol. 1996;40:759-766.	https://doi.org/10.1002/ana.410400512
Robinson 2000	Robinson SR. Neuronal expression of glutamine synthetase in Alzheimer's disease indicates a profound impairment of metabolic interactions with astrocytes. Neurochem Int. 2000;36:471-482.	https://pubmed.ncbi.nlm.nih.gov/10733015/
Olabarria 2011	Olabarria M, et al. Age-dependent decrease in glutamine synthetase expression in the hippocampal astroglia of the triple transgenic Alzheimer's disease mouse model. Mol Neurodegener. 2011;6:55.	https://doi.org/10.1186/1750-1326-6-55
Kulijewicz-Nawrot 2013	Kulijewicz-Nawrot M, et al. Astrocytes and glutamate homoeostasis in Alzheimer's disease: a decrease in glutamine synthetase, but not in glutamate transporter-1, in the prefrontal cortex. ASN Neuro. 2013;5:273-282.	https://doi.org/10.1042/AN20130017
Mitchelmore 2004	Mitchelmore C, et al. NDRG2: a novel Alzheimer's disease associated protein. Neurobiol Dis. 2004;16:48-58.	https://pubmed.ncbi.nlm.nih.gov/15207261/
Mann 2022	Mann CN, et al. Astrocytic alpha2-Na+/K+ ATPase inhibition suppresses astrocyte reactivity and reduces neurodegeneration in a tauopathy mouse model. Sci Transl Med. 2022;14:eabm4107.	https://doi.org/10.1126/scitranslmed.abm4107
Cam 2004	Cam JA, et al. The low density lipoprotein receptor-related protein 1B retains beta-amyloid precursor protein at the cell surface and reduces amyloid-beta peptide production. J Biol Chem. 2004;279:29639-29646.	https://pubmed.ncbi.nlm.nih.gov/15126508/
Logue 2014	Logue MW, et al. Two rare AKAP9 variants are associated with Alzheimer disease in African Americans. Alzheimers Dement. 2014;10:609-618.e11.	https://doi.org/10.1016/j.jalz.2014.06.010
Hasegawa 1990	Hasegawa M, et al. Immunochemical evidence that fragments of phosphorylated MAP5 (MAP1B) are bound to neurofibrillary tangles in Alzheimer's disease. Neuron. 1990;4:909-918.	https://www.sciencedirect.com/science/article/abs/pii/0896627390901445
Zeng 2025	Zeng PM, Sun XY, Li Y, et al. Thymosin beta 4 as an Alzheimer disease intervention target identified using human brain organoids. Stem Cell Reports. 2025.	https://doi.org/10.1016/j.stemcr.2025.102601
Wang 2019	Wang Z, et al. NEAT1 regulates neuroglial cell mediating Abeta clearance via the epigenetic regulation of endocytosis-related genes expression. Cell Mol Life Sci. 2019;76:3005-3018.	https://doi.org/10.1007/s00018-019-03074-9
Seddighi 2018	Seddighi S, et al. SPARCL1 accelerates symptom onset in Alzheimer's disease and influences brain structure and function during aging. J Alzheimers Dis. 2018;61:401-414.	https://doi.org/10.3233/JAD-170557
Cabral-Miranda 2025	Cabral-Miranda F, et al. Astrocytic Hevin/SPARCL-1 regulates cognitive decline in pathological and normal brain aging. Aging Cell. 2025;24:e14493.	https://doi.org/10.1111/acel.14493
Schmidt 2014	Schmidt FM, et al. Elevated levels of cerebrospinal fluid neuron-specific enolase (NSE) in Alzheimer's disease. Neurosci Lett. 2014;570:81-85.	https://www.sciencedirect.com/science/article/abs/pii/S0304394014003024
Katayama 2021	Katayama T, et al. Meta-analysis of cerebrospinal fluid neuron-specific enolase levels in Alzheimer's disease, Parkinson's disease, dementia with Lewy bodies, and multiple system atrophy. Alzheimers Res Ther. 2021;13:163.	https://doi.org/10.1186/s13195-021-00907-3
van Abel 2012	van Abel D, et al. Direct downregulation of CNTNAP2 by STOX1A is associated with Alzheimer's disease. J Alzheimers Dis. 2012;31:793-800.	https://doi.org/10.3233/JAD-2012-120472
Armstrong 2024	Armstrong P, et al. Protective effect of PDE4B subtype-specific inhibition in an App knock-in mouse model for Alzheimer's disease. Neuropsychopharmacology. 2024.	https://pmc.ncbi.nlm.nih.gov/articles/PMC11319650
Ikezu 2018	Ikezu T, et al. Tau phosphorylation is impacted by rare AKAP9 mutations associated with Alzheimer disease in African Americans. J Neuroimmune Pharmacol. 2018;13:254-264.	https://doi.org/10.1007/s11481-018-9781-x
Lambert 2013	Lambert JC, et al. Meta-analysis of 74,046 individuals identifies 11 new susceptibility loci for Alzheimer's disease. Nat Genet. 2013;45:1452-1458.	https://doi.org/10.1038/ng.2802
Deczkowska 2017	Deczkowska A, et al. Mef2C restrains microglial inflammatory response and is lost in brain ageing in an IFN-I-dependent manner. Nat Commun. 2017;8:717.	https://doi.org/10.1038/s41467-017-00769-0
Hong 2016	Hong S, et al. Complement and microglia mediate early synapse loss in Alzheimer mouse models. Science. 2016;352:712-716.	https://doi.org/10.1126/science.aad8373
Shi 2017	Shi Q, et al. Complement C3 deficiency protects against neurodegeneration in aged plaque-rich APP/PS1 mice. Sci Transl Med. 2017;9:eaaf6295.	https://doi.org/10.1126/scitranslmed.aaf6295
Wu 2019	Wu T, et al. Complement C3 is activated in human AD brain and is required for neurodegeneration in mouse models of amyloidosis and tauopathy. Cell Rep. 2019;28:2111-2123.	https://doi.org/10.1016/j.celrep.2019.07.060
Matsuda 2009	Matsuda S, Matsuda Y, D'Adamio L. CD74 interacts with APP and suppresses the production of Abeta. Mol Neurodegener. 2009;4:41.	https://doi.org/10.1186/1750-1326-4-41
Mahajan 2020	Mahajan UV, et al. Dysregulation of multiple metabolic networks related to brain transmethylation and polyamine pathways in Alzheimer disease: a targeted metabolomic and transcriptomic study. PLoS Med. 2020;17:e1003012.	https://doi.org/10.1371/journal.pmed.1003012
Sandusky-Beltran 2019	Sandusky-Beltran LA, et al. Spermidine/spermine-N1-acetyltransferase ablation impacts tauopathy-induced polyamine stress response. Alzheimers Res Ther. 2019;11:58.	https://doi.org/10.1186/s13195-019-0507-y
Tang 2023	Tang X, et al. Transcriptomic and glycomic analyses highlight pathway-specific glycosylation alterations unique to Alzheimer's disease. Sci Rep. 2023;13:7816.	https://doi.org/10.1038/s41598-023-34787-4
Shioya 2010	Shioya M, et al. Aberrant microRNA expression in the brains of neurodegenerative diseases: miR-29a decreased in Alzheimer disease brains targets neurone navigator 3. Neuropathol Appl Neurobiol. 2010;36:320-330.	https://doi.org/10.1111/j.1365-2990.2010.01076.x
Bishof 2018	Bishof I, et al. RNA-binding proteins with basic-acidic dipeptide (BAD) domains self-assemble and aggregate in Alzheimer's disease. J Biol Chem. 2018;293:11047-11066.	https://doi.org/10.1074/jbc.RA118.001747
Wu 2006	Wu JY, Kar A, Kuo D, Yu B, Havlioglu N. SRp54 (SFRS11), a regulator for tau exon 10 alternative splicing identified by an expression cloning strategy. Mol Cell Biol. 2006;26:6739-6747.	https://doi.org/10.1128/MCB.00739-06
Velez 2019	Velez JI, et al. Targeting neuroplasticity, cardiovascular, and cognitive-associated genomic variants in familial Alzheimer's disease. Mol Neurobiol. 2019;56:3235-3243.	https://pmc.ncbi.nlm.nih.gov/articles/PMC6476862
Farnsworth 2016	Farnsworth B, Peuckert C, Zimmermann B, Jazin E, Kettunen P, Sors Emilsson L. Gene expression of quaking in sporadic Alzheimer's disease patients is both upregulated and related to expression levels of genes involved in amyloid plaque and neurofibrillary tangle formation. J Alzheimers Dis. 2016;53:209-219.	https://doi.org/10.3233/JAD-160160
Garcia 2017	Garcia B, et al. Upregulated expression of heparanase and heparanase 2 in the brains of Alzheimer's disease. J Alzheimers Dis. 2017;58:185-192.	https://doi.org/10.3233/JAD-161298
Oh 2025	Oh YR, Park SE, Kim HK, Seo H, Shin MK. Microglial PLXDC2 modulates amyloid-beta phagocytosis and inflammatory responses. Biomol Ther (Seoul). 2025;33:952-962.	https://doi.org/10.4062/biomolther.2025.150
Yanaizu 2025	Yanaizu M, Takata Y, Kato M, Fujiwara H, Kino Y. Transcriptional activation of the TREM2 gene by ZEB2 in a zinc finger-dependent manner. Genes (Basel). 2025;16:1329.	https://doi.org/10.3390/genes16111329
Zhang 2020	Zhang Y, Wang J, Liu X, Liu H. Exploring the role of RALYL in Alzheimer's disease reserve by network-based approaches. Alzheimers Res Ther. 2020;12:165.	https://doi.org/10.1186/s13195-020-00733-z
Kim 2024	Kim DK, et al. FGFR3 drives amyloid-beta-induced tau uptake. Exp Mol Med. 2024;56:1631-1642.	https://doi.org/10.1038/s12276-024-01274-3
Yang 2026	Yang K, Li X, Lai M, Zhao W, Song W, Chen S, Li W. Ablation of ST6Gal-I downregulates BACE1 expression and suppresses production of amyloid-beta 42 plaques in Alzheimer's disease. Engineering. 2026;57:58-71.	https://doi.org/10.1016/j.eng.2025.02.016
Zhang 2016	Zhang C, Lu J, Liu B, Cui Q, Wang Y. Primate-specific miR-603 is implicated in the risk and pathogenesis of Alzheimer's disease. Aging. 2016;8.	https://doi.org/10.18632/aging.100887
Gene 2021	Association of MGAT4C with major neurocognitive disorder in the Mexican population. Gene. 2021;145484.	https://doi.org/10.1016/j.gene.2021.145484
Sun 2019	Sun J, Zheng J, Li Y, Yan M, Li P, Ma L. LncRNA EPIC1 downregulation mediates hydrogen peroxide-induced neuronal cell injury. Aging. 2019;11:11463-11473.	https://www.aging-us.com/article/102545
Fagerberg 2020	Fagerberg CR, et al. Choline transporter-like 1 deficiency causes a new type of childhood-onset neurodegeneration. Brain. 2020;143:94-111.	https://doi.org/10.1093/brain/awz376
Med Hypotheses 2015	Teneurins and Alzheimer's disease: a suggestive role for a unique family of proteins. Med Hypotheses. 2015;84:402-407.	https://doi.org/10.1016/j.mehy.2015.01.026
Shafiq 2025	Shafiq S, Ghahramani A, Mansour K, et al. Microglial deficiency in the ATRX chromatin remodeler elicits a viral mimicry immune response that impacts neuronal function and behavior. PLoS Biol. 2025.	https://doi.org/10.1371/journal.pbio.3002659
Dube 2019	Dube U, et al. An atlas of cortical circular RNA expression in Alzheimer disease brains demonstrates clinical and pathological associations. Nat Neurosci. 2019;22:1903-1912.	https://doi.org/10.1038/s41593-019-0501-5
Nguyen 2024	Nguyen DPQ, Jallow AW, Lin YF, Lin YF. Exploring the potential role of oligodendrocyte-associated PIP4K2A in Alzheimer's disease complicated with type 2 diabetes mellitus via multi-omic analysis. Int J Mol Sci. 2024;25:6640.	https://doi.org/10.3390/ijms25126640
	Dharshini et al 2026. Molecular signatures of resilience to Alzheimer’s disease in neocortical layer 4 neuron	https://www.nature.com/articles/s41467-026-68920-4
